# Characterization of 100 extended major histocompatibility complex haplotypes in Indonesian cynomolgus macaques

**DOI:** 10.1101/2019.12.16.878421

**Authors:** Cecilia G. Shortreed, Roger W. Wiseman, Julie A. Karl, Hailey E. Bussan, David A. Baker, Trent M. Prall, Amelia K. Haj, Gage K. Moreno, Maria Cecilia T. Penedo, David H. O’Connor

## Abstract

Many medical advancements – including improvements to anti-rejection therapies in transplantation and vaccine development – rely on pre-clinical studies conducted in cynomolgus macaques (*Macaca fascicularis*). Major histocompatibility complex (MHC) class I and class II genes of cynomolgus macaques are orthologous to human leukocyte antigen complex (HLA) class I and class II genes, respectively. Both encode cell-surface proteins involved in cell recognition and rejection of non-host tissues. MHC class I and class II genes are highly polymorphic, so comprehensive genotyping requires the development of complete databases of allelic variants. Our group used PacBio circular consensus sequencing of full-length cDNA amplicons to characterize MHC class I and class II transcript sequences for a cohort of 295 Indonesian cynomolgus macaques (ICM) in a large, pedigreed breeding colony. These studies allowed us to expand the existing database of *Macaca fascicularis* (*Mafa*) alleles by identifying an additional 141 MHC class I and 61 class II transcript sequences. In addition, we defined co-segregating combinations of allelic variants as regional haplotypes for 70 Mafa-A, 78 Mafa-B and 45 Mafa-DRB gene clusters. Finally, we defined class I and class II transcripts that are associated with 100 extended MHC haplotypes in this breeding colony by combining our genotyping analyses with short tandem repeat (STR) patterns across the MHC region. Our sequencing analyses and haplotype definitions improve the utility of these ICM for transplantation studies as well as infectious disease and vaccine research.
