## Supplemental Figure 1 for "Characterization of 100 extended major histocompatibility complex haplotypes in Indonesian cynomolgus macaques"

### Sheet: ESM 1
Supplemental Figure 1. Selected demographic information for Alpha Genesis Indonesian cynomolgus macaques investigated in this study. Animal IDs are shown in orange for female macaques and blue for male macaques.
Animal ID	STR Profile 1	STR Profile 2	Sire	Dam	MHC class I PacBio run #	MHC class II PacBio run #	Colony notes
061973	28	132	Unknown	Unknown	14		introduced in 2010
CG2G	78	127	Unknown	AW1V	14	89	2002 original colony member
CH2B	12	31	Unknown	AJ9W	14		2002 original colony member
CH2C	12	30	Unknown	AJ55	14		2002 original colony member
CH2D	13	22	Unknown	AJ4W	14		2002 original colony member
CM73	37	7	Unknown	Unknown	14		2002 original colony member
CM8L	25	63	Unknown	AT1C	14		2002 original colony member
DK62	9	52	Unknown	CH2J	14
DK64	9	53	Unknown	CT5M	14
DK65	9	31	Unknown	CH2B	14
DM1X	2	11	CM51	CT5E	14
DM44	9	119	Unknown	CM8D	14
DM4Xx	10	36	CM94	CT88	14
DP1C	2	25	CM51	CM8L	14
DR5K	13	134	CH2D	CH1G	14	89
DR63	10	36	CM94	CT88	55
DR68	5	91	Unknown	CT87	14	89
DV1B	3	52	CM51	CH2J	55
DV69	67	47	Unknown	CX93	14	89
DX1D	1	72	CM9P	CW7K	43;81	82
DX1E	10	97	CM94	CT9P	54;81	82
DX3E	3	63	CM51	DJ1M	14
DX3G	2	115	CM51	CV97	14
DX3J	2	19	CM51	CM55	55
DX44	6	26	CV5H	DM6K	14	89
DX74	9	19	Unknown	CT5G	45
DX89	48	130	CX7K	CX4T	45
DX90	48	18	CX7K	CX93	45
DX91	5	37	CX7K	DK7P	54
FB5R	6	119	CV5H	CD83	14
FB5T	6	117	CV5H	CD9H	14
FB5W	6	111	CV5H	Unknown	45
FB8E	67	67	Unknown	CX97	14
FC1L	1	72	CM9P	CW7K	14
FC1N	5	63	CM9P	CT86	43
FC1P	5	86	CM9P	CM9X	54
FC1V	1	36	CM9P	CT88	43
FC3C	44	37	Unknown	DK7X	14	89
FC3F	44	4	Unknown	DK7M	14
FC3G	2	52	CM51	CH2J	55
FC3L	2	31	CM51	CH2B	14
FC4A	10	128	CM94	[CT87]	54	89
FC4B	1	116	CM9P	CT91	14	89
FC6V	6	75	CV5H	CW28	14
FC6X	6	60	CV5H	CW3E	14
FC7B	16	4	CV5H	CW2K	14
FC7C	16	87	CV5H	CW10	14
FE49	48	61	CX7K	CX95	14
FE8B	22	52	CH2D	DK62	14
FE8C	2	78	CM51	CG2G	14
FE8D	13	19	CH2D	CT5G	14	89
FE8E	13	53	CH2D	DK64	14
GB2C	8	12	DK66	CH2B	54
GB60	5	65	CX7K	DK7H	45;81	82
GB62	48	63	CX7K	DK7J	14
GB68	9	47	DK65	CT46	14
GB6P	1	7	CM9P	CT86	43
GB6V	5	36	CM9P	DR63	14
GB6W	1	86	CM9P	CM9X	43;81	82
GB6X	1	7	CM9P	CT9M	54
GB7A	1	5	CM9P	DP1R	14
GB7B	13	61	CH2D	DM45	14
GB7D	22	7	CH2D	CM73	14
H03N	5	131	DP7W	CX7T	45
H041	5	11	CX7K	DJ12	14
H041	5	11	CX7K	DJ12	54
H04D	16	87	Unknown	FC7C	55
H04Y	5	132	061973	FC3A	43
H05A	28	20	061973	MFN4895F	54;81	82
H05C	28	39	061973	MFN42144F	43;81	82
H05D	22	118	CH2D	CM60	54;81	82
H05E	25	19	DP1C	CT5G	54
H05G	19	29	DP19	DJ1L	54
H05H	9	98	DK65	CT5D	54;81	82
H05K	5	86	DR5J	DM4P	43
H05L	10	5	DM4Xx	DK8K	54
H05N	10	7	CM94	CT86	43
H05P	5	64	CM94	CT9J	43
H05R	8	56	DK67	CH2J	55
H05T	2	12	CM51	CH2C	55
H05V	8	81	DK67	CH1G	45
H05X	8	32	DK67	CT48	45
H062	2	59	CM51	CM55	59;81	82
H063	8	22	DK67	CH2E	55
H064	3	30	CM51	CH2C	14
H07T	2	8	DK66	FC3G	54
H087	137	18	Unknown	DP4G	45	89
H08P	8	12	DK67	CH2B	55
H08R	2	135	CM51	CH2F	55	89
H08T	25	12	DK67	Unknown	45
H08Y	5	97	DP20	DJ99	43
H09A	10	22	CM94	DM6R	43
H09C	10	79	DM4Xx	CT9K	54
H09D	9	25	DK65	CM8L	54
H09F	132	76	061973	MFN48112F	43
H117	132	136	061973	MFN42156F	14, 43	89
H118	28	20	061973	MFN4895F	14
H118	28	20	061973	MFN4895F	43
H123	5	22	CM94	DM6R	54
H124	5	7	CM94	DK39	14
H125	10	58	CM94	CW7K	54
H26L	3	59	CM51	CM55	55
H26N	8	12	DK67	CH2C	55
H26P	25	52	DK67	CH2J	45
H26R	132	105	061973	FC3D	43
H26V	5	132	061973	FC3A	54
H26W	5	28	061973	DX84	43
H26X	5	28	061973	DX86	54
H26Y	132	48	061973	DX89	43
H27A	132	35	061973	FE53	43
H27C	132	130	061973	FE51	43	89
H27R	8	61	DK66	FC2A	54
H27T	7	19	GB6X	FC1X	55;81	82
H27V	2	8	DP16	FC1W	54
H27Y	85	31	DK66	FC3L	45;81	82
H30H	58	7	DM4M	DR66	43
H30K	77	5	DR5J	DM4P	54
H30L	22	8	CH2D	DM1R	54
H30P	25	53	DP1C	DK64	54
H30T	19	104	DP19	DR57	54;81	82
H30V	13	78	DP18	DR5K	54;81	82
H30W	13	78	DP18	DR54	54
H30X	2	118	DP1C	CM60	54
H31C	48	49	CX7K	CX97	54;81	82
H31D	5	57	DP83	CX7T	55
H31F	57	109	DP83	DK80	45;81	82
H31G	43	37	DP83	DK7P	45
H31H	43	60	DP83	DK7R	45;81	82
H31J	131	50	DP7W	DK7M	45	89
H31K	43	11	DP83	DJ12	55;81	82
H31L	5	72	CX7K	CX8Px	54
H31M	43	50	DP83	DK7H	45
H31N	18	34	DP7W	CX4R	45
H31R	6	62	FB5T	MFN48102F	45;81	82
H31T	6	5	FB5T	FC1P	55
H31V	5	117	FB5T	FC1N	55
H31W	117	87	FB5T	FC7C	55;81	82&89
H32A	19	117	FB5T	DX74	45
H32C	5	117	FB5T	DX1B	55
H32D	6	10	FB5T	FC4A	45
H32E	16	24	Unknown	MFN4889F	55;81	82
H32F	36	117	FB5T	FC1V	45
H32H	13	117	FB5T	FE8D	45
H341	25	4	DK67	CT48	55
H342	2	59	CM51	CM55	55
H37X	8	12	DK67	DP15	55;81	82
H37Y	8	32	DK67	CT48	55
H38A	8	82	DK67	CT5E	55
H38D	28	33	061973	A13033	43;81	82
H38E	132	45	061973	MFN42145F	43	89
H38F	28	40	061973	FG19	43;81	82
H38G	3	7	GB6X	DV1B	55
H38H	8	61	DP16	DX3H	54
H38J	8	52	DP16	FC3G	54
H38L	2	8	DP16	FC3K	54
H38Y	10	5	DM4Xx	DP1R	43
H39A	10	64	CM94	CT88	43;81	82
H39C	58	79	DM4M	CT9K	54;81	82
H39D	58	7	DM4M	DK8L	54
H39E	2	32	DP1C	CT5D	54;81	82
H39H	131	126	DP7W	DK88	55	89
H39J	5	18	DP7W	CX7P	55
H39W	25	12	DK67	CH2B	45
H39X	25	135	DK67	CH2F	45
H51T	57	37	DP83	DK7P	59;81	82
H538	8	56	DK66	CH2J	54;81	82
H54M	5	77	CM9P	CT9F	43
H555	25	134	DP1C	[DM1R]	45	89
H556	2	9	DP1C	DM1P	45
H557	9	29	DK65	DR54	54;81	82
H558	10	10	DM4Xx	Unknown	45
H560	5	1	DP20	DP1W	43
H561	36	97	DM4Xx	DJ99	45;81	82
H566	5	102	CM94	DM6R	54;81	82
H573	132	40	061973	A13490	43
H584	48	130	CX7K	CX4T	54
H589	48	35	CX7K	DK7R	54;81	82
H591	5	35	CX7K	DK88	54
H592	48	61	CX7K	CX95	45;81	82
H595	8	22	DK67	CH2F	55
H620	18	4	DP7W	DK7M	55;81	82
H621	131	29	DP7W	CX9K	45
H622	131	65	DP7W	DK7H	45	89
H625	5	27	CX7K	DK7P	54;81	82
H74A	5	28	061973	DX84	55
H74F	28	68	061973	FC3A	55;81	82
H74H	28	34	061973	DX86	55	89
H74J	132	130	061973	DX89	55	89
H75D	37	23	DX91	FA28	55;81	82
H75G	5	90	DX91	MFN4895F	55;81	82
H771	132	23	061973	FA28	43
H80A	2	25	DK67	DP15	59
H80C	4	8	DK67	CT48	59
H80D	2	8	DK66	DX3G	59
H819	31	104	DK65	DR57	54
H81T	8	5	DP16	H123	59
H81W	1	83	GB6X	FC3K	86
H81X	30	1	DP16	GB6P	59;81	82
H821	10	58	CM94	CW7K	54
H822	58	53	DM4M	CT9M	43;81	82
H824	5	1	DR5J	DK39	54
H826	1	77	CM9P	CT9F	54
H82A	2	85	DK66	FC3L	86
H82D	5	3	GB6V	FC1X	86
H82E	77	82	DR5J	H537	59;81	82
H82G	5	18	DR5J	H087	59
H82H	138	25	CM9P	H341	59
H82J	5	76	CM9P	DW8E	59;81	82
H82K	5	102	DR5J	H566	59
H82L	5	51	CM9P	H495	59	89
H82M	5	35	DR5J	H589	59
H82R	24	87	H086	FC7C	59
H82T	24	63	H086	FC1N	59
H82X	6	128	FB5T	FC4A	59
H83A	107	19	H086	FE8D	59
H85M	48	121	CX7K	CX8Px	59	89
H896	2	8	CM51	DK69	55
H897	2	59	CM51	CM55	55
H92A	2	13	DP1C	GB7E	59
H92C	2	9	DP1C	DM44	59
H92D	25	78	DP1C	GB7C	59
H92E	2	32	DP1C	CT5D	59
H92G	25	56	DP1C	DJ1L	59
H93V	28	129	H118	FA05	59	89
HALX	5	12	DR5J	H539	59
HAMF	25	83	DK67	CH2E	59;81	82
HAMG	25	52	DK67	CH2J	59
HAMH	59	8	DK67	CM55	59
HAMK	3	56	CM51	H05R	59
HAML	3	81	CM51	CH1G	59;81	82&89
HAMM	2	11	DX3L	CT5E	59
HAMX	85	7	DK66	GB6P	86
HANA	1	2	GB6X	FC1W	58
HANC	36	115	GB6V	DX3G	58	89
HAND	7	11	GB6X	H041	58
HANE	36	52	GB6V	FC3G	58;81	82
HANF	36	82	GB6V	DX3M	58
HANG	7	3	GB6X	DV1B	58
HANH	2	31	DP1C	H084	58
HANJ	25	7	DP1C	GB7D	58
HANK	2	19	DP1C	CT5G	86
HANL	2	119	DP1C	DM44	58	89
HANM	25	8	DP1C	DM1R	58
HAPC	5	121	CX7K	CX8Px	86
HAPD	48	131	CX7K	H622	86
HAPF	48	35	CX7K	DK88	86
HAPH	48	131	CX7K	H621	86
HARC	28	92	061973	FA28	58;81	82&89
HARD	20	5	H118	DX86	58
HARE	20	33	H118	A13033	58
HARG	28	48	H118	DX89	58
HARH	28	76	061973	MFN48112F	58
HARK	6	15	FB5T	FA2G	58;81	82
HARL	117	36	FB5T	FC1V	58
HARN	6	5	FB5T	FC1P	58
HARP	24	19	H086	DX74	58
HART	117	5	FB5T	DX1B	58
HARV	6	63	FB5T	FC1N	58;81	82
HARW	107	111	H086	FB5W	58	89
HARX	97	7	H08Y	DR66	58
HATC	5	58	CM94	CW7K	58
HATD	5	10	H08Y	DR63	58
HATE	5	53	H560	CT9M	58
HATG	1	36	H560	H561	58
HATK	1	10	H560	H05N	58
HATL	10	79	CM94	CT9K	58
HAVE	20	40	H118	FG19	86
HAXE	1	3	GB6X	FC2A	86
HAXF	19	7	GB6X	DX3J	86
J825	48	22	CX7K	CX4R	86	89
J846	2	47	DP1C	CT46	86
J851	5	6	FB5T	DX8X	86
J855	18	11	H620	[DK7E]	86
J856	48	49	CX7K	CX97	86
J861	6	6	FB5T	FB5R	86
J863	77	25	DR5J	H341	86
J864	1	72	GB6X	DV78	86
J882	48	72	CX7K	CX8Px	86
J904	5	130	DR5J	H584	86
J908	27	50	Unknown	DK7M	86
J916	5	133	H088	FC1P	86	89
J920	25	98	DP1C	CT5D	86
J949	2	7	GB6X	FC1W	86
K527	2	22	H27V	H123	86
K583	27	109	H625	CX7T	86
K743	8	25	H538	H39W	86
K766	18	37	H620	H31G	86
K767	4	68	H620	DK4R	86
K796	2	9	DP1C	GB68	86
L042	18	60	H620	DK7R	86
L043	5	18	H625	H39J	86
L094	2	31	DP1C	H084	86
L095	9	19	H05E	DM44	86
L114	25	56	DK67	H05R	86
L126	5	23	DR5J	H771	86
ESM1
Characterization of 100 extended major histocompatibility complex haplotypes in Indonesian cynomolgus macaques
Immunogenetics
Cecilia G. Shortreed1
Roger W. Wiseman1, 2
Julie A. Karl1
Hailey E. Bussan1
David A. Baker1
Trent M. Prall1
Amelia K. Haj1
Gage K. Moreno1
Maria Cecilia T. Penedo3
David H. O’Connor1, 2
(corresponding author: doconno@wisc.edu 608-890-0845)
1Department of Pathology and Laboratory Medicine, University of Wisconsin-Madison, Madison, WI 53711, USA
2Wisconsin National Primate Research Center, University of Wisconsin-Madison, Madison, WI 53715, USA
3Veterinary Genetics Laboratory, University of California-Davis, Davis, CA 95616, USA
