## Supplemental Figure 2 for "Characterization of 100 extended major histocompatibility complex haplotypes in Indonesian cynomolgus macaques"

### Sheet: ESM 2
Supplemental Figure 2 STR patterns for extended MHC haplotypes. The values listed here are the length of the PCR products for each of the eleven STR loci spanning the MHC region that were associated with each haplotype.
Extended MHC haplotype STR pattern	222I18	MOG-CA	151L13	162B17A	162B17B	246K06	MICA	9P06	DRA-CA	D6S2876	D6S2741
MHC-MAFA-NIAID1-00001	167	125	306	242	293	281	200	165	122	215	255
MHC-MAFA-NIAID1-00002	169	121	306	240	293	281	200	169	112	204	275
MHC-MAFA-NIAID1-00003	165	121	331	242	305	277	203	167	130	215	271
MHC-MAFA-NIAID1-00004	169	121	306	240	293	283	200	165	138	209	255
MHC-MAFA-NIAID1-00005	169	123	306	244	299	287	200	169	114	195	279
MHC-MAFA-NIAID1-00006	161	121	308	234	305	283	200	169	132	203	261
MHC-MAFA-NIAID1-00007	169	121	335	248	293	283	200	165	132	217	261
MHC-MAFA-NIAID1-00008	169	123	308	240	303	289	200	169	130	0	263
MHC-MAFA-NIAID1-00009	167	123	308	244	301	279	200	173	112	217	261
MHC-MAFA-NIAID1-00010	167	123	306	242	305	281	203	167	130	215	265
MHC-MAFA-NIAID1-00011	165	123	331	242	303	285	200	181	118	195	261
MHC-MAFA-NIAID1-00012	165	123	308	244	305	283	200	183	116	208	255
MHC-MAFA-NIAID1-00013	165	121	309	242	307	281	200	169	130	204	275
MHC-MAFA-NIAID1-00015	171	123	319	232	309	281	203	169	134	202	265
MHC-MAFA-NIAID1-00016	169	123	306	238	295	275	200	167	122	204	271
MHC-MAFA-NIAID1-00018	169	121	304	232	301	267	203	189	138	203	281
MHC-MAFA-NIAID1-00019	161	131	306	244	293	283	200	171	126	215	269
MHC-MAFA-NIAID1-00020	167	123	308	242	297	283	200	165	124	195	273
MHC-MAFA-NIAID1-00022	169	123	311	250	301	273	200	179	128	222	273
MHC-MAFA-NIAID1-00023	165	121	304	252	299	273	194	177	112	0	281
MHC-MAFA-NIAID1-00024	169	123	317	250	311	285	200	169	130	215	255
MHC-MAFA-NIAID1-00025	167	125	306	242	315	285	200	165	124	0	261
MHC-MAFA-NIAID1-00026	167	123	308	250	309	281	200	165	112	217	263
MHC-MAFA-NIAID1-00027	165	123	308	246	309	269	200	171	132	195	255
MHC-MAFA-NIAID1-00028	167	123	299	242	315	269	200	169	118	195	279
MHC-MAFA-NIAID1-00029	167	125	310	240	297	283	200	181	116	209	0
MHC-MAFA-NIAID1-00030	165	121	306	232	303	289	200	173	120	210	253
MHC-MAFA-NIAID1-00031	167	125	311	242	309	283	200	165	138	203	277
MHC-MAFA-NIAID1-00032	169	123	308	238	291	275	200	167	120	210	0
MHC-MAFA-NIAID1-00033	165	123	317	240	0	283	200	181	112	217	255
MHC-MAFA-NIAID1-00034	165	123	309	246	311	279	200	167	136	203	277
MHC-MAFA-NIAID1-00035	167	127	297	250	315	271	200	181	112	204	255
MHC-MAFA-NIAID1-00036	169	123	306	234	291	287	203	167	140	210	261
MHC-MAFA-NIAID1-00037	167	123	308	250	295	285	200	169	112	215	273
MHC-MAFA-NIAID1-00039	167	125	306	232	291	287	203	175	118	195	267
MHC-MAFA-NIAID1-00040	169	121	308	250	311	287	203	167	122	204	271
MHC-MAFA-NIAID1-00043	167	121	313	242	315	285	206	171	112	204	255
MHC-MAFA-NIAID1-00044	171	127	306	238	307	281	200	171	122	203	0
MHC-MAFA-NIAID1-00045	169	125	308	234	311	283	200	171	120	203	271
MHC-MAFA-NIAID1-00047	165	143	306	244	319	277	200	179	138	210	261
MHC-MAFA-NIAID1-00048	169	125	321	250	301	277	200	179	134	195	253
MHC-MAFA-NIAID1-00049	167	123	306	242	293	285	200	171	112	209	257
MHC-MAFA-NIAID1-00050	167	123	333	252	295	273	200	181	114	195	271
MHC-MAFA-NIAID1-00051	167	125	306	232	301	267	200	183	120	204	269
MHC-MAFA-NIAID1-00052	165	143	306	244	321	277	200	179	120	210	255
MHC-MAFA-NIAID1-00053	169	125	323	250	293	281	203	173	124	209	295
MHC-MAFA-NIAID1-00056	165	123	306	232	311	283	200	181	120	217	255
MHC-MAFA-NIAID1-00057	167	123	308	246	291	271	203	167	130	215	265
MHC-MAFA-NIAID1-00058	183	123	306	242	303	281	200	174	112	203	255
MHC-MAFA-NIAID1-00059	169	123	306	238	291	279	203	181	138	203	279
MHC-MAFA-NIAID1-00060	171	127	306	238	305	281	194	185	116	210	273
MHC-MAFA-NIAID1-00061	169	123	308	232	299	279	200	169	134	213	271
MHC-MAFA-NIAID1-00062	169	121	319	240	295	283	200	181	132	204	261
MHC-MAFA-NIAID1-00063	167	123	306	250	293	283	203	167	126	215	277
MHC-MAFA-NIAID1-00064	165	121	306	232	303	279	203	183	130	215	265
MHC-MAFA-NIAID1-00065	165	121	304	236	303	271	197	185	120	217	273
MHC-MAFA-NIAID1-00067	167	125	306	232	293	273	194	169	112	204	279
MHC-MAFA-NIAID1-00068	169	123	308	238	291	275	200	167	120	210	279
MHC-MAFA-NIAID1-00072	165	123	333	244	305	283	200	181	114	195	267
MHC-MAFA-NIAID1-00075	169	129	310	240	297	289	200	181	112	204	255
MHC-MAFA-NIAID1-00076	169	125	306	0	305	283	206	167	120	204	269
MHC-MAFA-NIAID1-00077	171	127	306	238	309	277	203	165	116	204	253
MHC-MAFA-NIAID1-00078	169	121	308	242	307	283	200	174	112	204	269
MHC-MAFA-NIAID1-00079	167	121	308	234	293	275	200	181	120	215	261
MHC-MAFA-NIAID1-00081	169	125	313	236	299	273	200	169	132	217	261
MHC-MAFA-NIAID1-00082	165	125	308	242	307	289	200	169	112	217	263
MHC-MAFA-NIAID1-00083	165	125	309	234	303	279	200	167	112	204	275
MHC-MAFA-NIAID1-00085	161	125	306	240	297	285	197	185	118	215	255
MHC-MAFA-NIAID1-00086	161	115	311	224	295	279	200	173	138	203	255
MHC-MAFA-NIAID1-00087	169	123	306	246	309	269	203	169	132	195	281
MHC-MAFA-NIAID1-00090	167	123	329	240	313	283	200	173	122	203	273
MHC-MAFA-NIAID1-00091	167	121	313	224	293	279	203	167	120	217	255
MHC-MAFA-NIAID1-00092	161	121	308	234	301	289	200	167	122	204	271
MHC-MAFA-NIAID1-00097	167	131	308	240	297	285	203	165	138	215	255
MHC-MAFA-NIAID1-00098	165	121	304	234	303	283	200	169	140	210	279
MHC-MAFA-NIAID1-00102	165	121	304	234	303	283	200	181	112	204	279
MHC-MAFA-NIAID1-00104	167	121	313	224	293	279	206	171	112	203	255
MHC-MAFA-NIAID1-00105	171	123	319	232	309	281	200	181	138	195	261
MHC-MAFA-NIAID1-00107	169	131	306	224	305	271	200	181	116	203	269
MHC-MAFA-NIAID1-00109	171	125	306	246	299	285	203	171	130	0	263
MHC-MAFA-NIAID1-00111	167	123	308	250	297	285	200	169	114	239	255
MHC-MAFA-NIAID1-00115	167	121	297	240	297	277	206	177	114	203	267
MHC-MAFA-NIAID1-00116	169	123	306	246	303	289	200	187	126	195	253
MHC-MAFA-NIAID1-00117	169	123	306	238	297	285	200	171	124	195	255
MHC-MAFA-NIAID1-00118	167	123	308	242	303	285	200	177	112	217	263
MHC-MAFA-NIAID1-00119	169	125	321	246	303	281	200	179	112	204	265
MHC-MAFA-NIAID1-00121	165	121	306	246	x	289	200	165	144	213	255
MHC-MAFA-NIAID1-00126	167	127	313	248	293	283	200	169	112	204	255
MHC-MAFA-NIAID1-00127	165	121	304	234	291	281	203	177	130	204	269
MHC-MAFA-NIAID1-00128	167	123	309	234	303	283	200	167	116	209	0
MHC-MAFA-NIAID1-00129	169	125	308	240	0	283	203	169	126	210	271
MHC-MAFA-NIAID1-00130	169	121	323	224	295	277	200	188	130	217	279
MHC-MAFA-NIAID1-00131	169	123	306	236	299	273	203	163	134	195	273
MHC-MAFA-NIAID1-00132	167	123	297	236	297	279	200	182	120	217	271
MHC-MAFA-NIAID1-00133	167	121	306	250	301	285	200	171	132	195	263
MHC-MAFA-NIAID1-00134	165	123	308	234	293	273	200	182	132	203	275
MHC-MAFA-NIAID1-00135	167	121	309	252	301	273	200	188	112	0	255
MHC-MAFA-NIAID1-00136	169	131	306	240	297	289	203	182	132	217	255
MHC-MAFA-NIAID1-00137	165	121	306	234	293	274	200	169	120	210	253
MHC-MAFA-NIAID1-00138	167	125	306	242	293	281	200	165	114	195	279
ESM2
Characterization of 100 extended major histocompatibility complex haplotypes in Indonesian cynomolgus macaques
Immunogenetics
Cecilia G. Shortreed1
Roger W. Wiseman1, 2
Julie A. Karl1
Hailey E. Bussan1
David A. Baker1
Trent M. Prall1
Amelia K. Haj1
Gage K. Moreno1
Maria Cecilia T. Penedo3
David H. O’Connor1, 2
(corresponding author: doconno@wisc.edu 608-890-0845)
1Department of Pathology and Laboratory Medicine, University of Wisconsin-Madison, Madison, WI 53711, USA
2Wisconsin National Primate Research Center, University of Wisconsin-Madison, Madison, WI 53715, USA
3Veterinary Genetics Laboratory, University of California-Davis, Davis, CA 95616, USA
