## Supplemental Figure 3 for "Characterization of 100 extended major histocompatibility complex haplotypes in Indonesian cynomolgus macaques"

### Sheet: ESM 3
Supplemental Figure 3. Primer sequences used for PCR amplification of cDNA templates for MHC class I and II.
Primer	Sequence (5’ -> 3’)
5’UTR	AGAGTCTCCTCAGACGCCGAG
5’UTRa	ATTCTCCGCAGACGCCVAG
3’UTRa	CCTCGCAGTCCCACACAAG
3’UTRb	CCTGCTTCTCAGTTCCACACAAG
3’UTRc	CTGCATCTCAGTCCCACACAAG
DRB-5’UTR	CTGGTCCTGTCCTGTTCTCC
DRB-3’UTR	AAAGCTGGGGCAGAAGGTT
DQA-5’UTR	GAGGCTGCCTTGGGAAGA
DQA-3’UTR	CCTAGGTCATGTAGCAAGTCCA
DQB-5’UTR	CCACTACTTTTCCCTTCGTCT
DQB-3’UTR	CCAGTTAAAATAGTCTCAGGAGTCA
DPA-5’UTR	CATCAATTAGAGACCCCACAAC
DPA-3’UTR	TCCTAAGTCCTCTTCTGTTCAG
DPB-5’UTR	GCAGCTCTTTTCATTTTGCCATCC
DRB-3’UTR	GTCCTGGAACCAGGTGCTAACG
ESM3
Characterization of 100 extended major histocompatibility complex haplotypes in Indonesian cynomolgus macaques
Immunogenetics
Cecilia G. Shortreed1
Roger W. Wiseman1, 2
Julie A. Karl1
Hailey E. Bussan1
David A. Baker1
Trent M. Prall1
Amelia K. Haj1
Gage K. Moreno1
Maria Cecilia T. Penedo3
David H. O’Connor1, 2
(corresponding author: doconno@wisc.edu 608-890-0845)
1Department of Pathology and Laboratory Medicine, University of Wisconsin-Madison, Madison, WI 53711, USA
2Wisconsin National Primate Research Center, University of Wisconsin-Madison, Madison, WI 53715, USA
3Veterinary Genetics Laboratory, University of California-Davis, Davis, CA 95616, USA
