## Supplemental Figure 4 for "Characterization of 100 extended major histocompatibility complex haplotypes in Indonesian cynomolgus macaques"

### Sheet: ESM 4
Supplemental Figure 4 Regional haplotype definitions for Mafa-A. In the leftmost column, green indicates direct observation of inheritance; gray indicates that no direct inheritance was observed. Gray italics indicate an inferred allele.
	Mafa-A Haplotype	MHC-MAFA-NIAID1- Haplotypes	Total # Observed		Diagnostic Major	Major 2		Minor 1	Minor 2	Minor 3	Minor 4	Minor 5	Minor 6	Minor 7	Minor 8
	A003.01	-	-		A1*003	-		-	-	-	A4*14	-	A6*01	-	A8*01
	A003.01.01	48, 53	23		A1*003:01	-		-	-	-	[A4*14g2]	-	[A6*01]	-	[A8*01;B*202g]
	A004.01	-	-		A1*004	-		-	A2*05	A3*13;A4*01;A4*14a	-	-	-	-	-
	A004.01.02	6, 98, 102, 127, 128, 130	26		A1*004:03	-		-	A2*05:27	A3*13:09	-	-	-	-	-
	A006.01	-	-		A1*006	-		-	A2*05	-	A4*01	-	-	-	A8*01
	A006.01.01	50	3		A1*006:01:02	-		-	A2*05:32	[A3*13;A4*01;A4*03;A4*14g]	-	-	-	-	[A8*01;B*202g]
	A006.01.02	26	1		A1*006:02	-		-	A2*05:32	-	-	-	-	-	-
	A007.01	-	-		A1*007	-		A1*086	A2*05	A3*13;A4*02;A4*03b	-	-	A6*01	-	A8*01
	A007.01.03	5, 19	69		A1*007:05	-		-	-	-	A4*14:02	-	-	-	-
	A007.01.04	57	3		A1*007:04	-		A1*086:04	[A2*05:18]	-	-	-	A6*01:09:02	-	-
	A008.01	-	-		A1*008	-		-	A2*05	-	A4*14	-	-	-	-
	A008.01.02	9	13		A1*008:02	-		-	A2*05:13	-	-	-	-	-	-
	A008.01.03	109	2		A1*008:04	-		-	[A2*05g2]	-	[A4*14g2]	-	-	-	-
	A010.01	-	-		A1*010	-		-	A2*05	A3*13;A4*01;A4*14c	-	-	-	-	A8*01
	A010.01.03	58	7		A1*010:05	-		-	A2*05:43	A3*13:25	-	-	-	-	-
	A010.01.04	90	1		A1*010:05	-		-	A2*05:43	A3*13:27	-	-	-	-	[A8*01;B*202g]
	A010.01.05	2, 23, 28, 63, 134, 135	62		A1*010:02:01	-		-	A2*05:06:01	-	A4*03:01	-	-	-	-
	A010.01.06	83	2		A1*010:09	-		-	A2*05:57:01	-	[A4*14g1]	-	-	-	-
	A010.03	-	-		A1*010	A1*133		-	-	-	-	-	-	-	-
	A010.03.01	34	2		A1*010:02:01	A1*133:01		-	-	-	-	-	-	-	-
	A018.01	-	-		A1*018	-		A1*086	A2*05	A3*13	A4*14	-	-	-	A8*01
	A018.01.03	1, 138	19		A1*018:06	-		A1*086:03	[A2*05g2]	-	A4*14:01	-	-	-	-
	A018.01.04	97	4		A1*018:03	-		A1*086:01:01	[A2*05g1]	-	A4*14:05	-	-	-	-
	A018.01.05	61	5		A1*018:05:02	-		-	A2*05:66	-	A4*14:08:01	-	-	-	-
	A018.01.06	87	4		A1*018:07	-		-	-	-	A4*01:04	-	-	-	-
	A018.01.07	29	3		A1*018:06	-		A1*086:03	A2*05:16 [g7]	-	A4*14:01	-	-	-	-
	A019.01	-	-		A1*019	-		-	A2*05	-	A4*01	-	-	-	A8*01
	A019.01.01	36, 117	20		A1*019:02	[A1*003g - MS]		-	A2*05:13	-	A4*01:03:01	-	-	-	-
	A019.01.02	72	5		A1*019:04	-		-	[A2*05g2]	-	A4*14:08:02	-	-	-	[A8*01;B*202g]
	A019.02	-	-		A1*019	A1*090		-	A2*05	A3*13;A4*01;A4*03;A4*14	-	A5*30	-	-	-
	A019.02.01	32, 68	6		A1*019:05	A1*090:06		-	A2*05:19	[A3*13;A4*01;A4*03;A4*14g]	-	[A5*30:07]	-	-	-
	A022.01	-	-		A1*022	-		-	A2*05	-	A4*14	-	A6*01	-	-
	A022.01.06	10	18		A1*022:07	-		-	A2*05:44	-	-	-	A6*01:01	-	-
	A023.01	-	-		A1*023	-		-	-	-	-	A5*30	-	-	-
	A023.01.01	121	2		A1*023:02	-		-	-	-	-	[A5*30g1]	-	-	-
	A024.02	-	-		A2*24	A1*003		-	A2*05	A3*13	-	-	-	-	A8*01
	A024.02.01	86	3		A2*24:01	A1*003:02		-	A2*05:53	A3*13:03:02	-	-	-	-	[A8*01;B*202g]
	A032.02	-	-		A1*032	-		-	A2*05	A3*13;A4*01;A4*14a	-	-	-	-	A8*01
	A032.02.02	111	2		A1*032:01	-		-	[A2*05g1]	-	[A4*14g2]	-	-	-	-
	A033.01	-	-		A1*033	-		-	A2*05	A3*13	-	-	-	-	-
	A033.01.03	115	2		A1*033:01	-		-	A2*05:46	-	-	-	-	-	-
	A038.01	-	-		A1*038	-		-	A2*05	-	A4*01;A4*14	-	-	-	A8*01
	A038.01.03	3	10		A1*038:01	-		-	-	[A3*13;A4*01;A4*03;A4*14g]	-	-	-	-	[A8*01;B*202g]
	A041.01	-	-		A1*041	-		-	-	-	A4*14	-	A6*01	-	-
	A041.01.02	20, 79	9		A1*041:03:01	-		-	-	-	-	-	[A6*01g1]	-	-
	A043.01	-	-		A1*043	-		A1*086	A2*05	-	-	-	-	-	A8*01
	A043.01.04	18	10		A1*043:12	-		-	A2*05:57:01	-	-	-	-	-	-
	A043.01.05	13	9		A1*043:06	-		-	A2*05:57:02	-	-	-	-	-	-
	A043.01.06	107	2		A1*043:07	-		-	A2*05:57:01	-	-	-	-	-	-
	A043.01.07	24	4		A1*043:08	-		[A1*086g]	A2*05:65	-	-	-	-	-	[A8*01;B*202g]
	A043.01.08	51	1		A1*043:12_nov	-		-	A2*05:57:01	-	-	-	-	-	-
	A045.01	-	-		A1*045	-		-	A2*05	A3*13;A4*01;A4*14a	-	-	A6*01	-	-
	A045.01.03	39	1		A1*045:02	-		-	-	-	A4*01:07	-	-	-	-
	A053.01	-	-		A1*053	-		-	A2*05	-	A4*14	-	-	-	-
	A053.01.01	47, 49, 52	13		A1*053:01	-		-	A2*05:60	-	A4*14:01	-	-	-	-
	A054.01	-	-		A1*054	-		-	A2*05	-	-	A5*30	-	-	A8*01
	A054.01.01	25	24		A1*054:02	-		-	A2*05:30	-	-	A5*30:03:01	-	-	-
	A054.01.02	31	7		A1*054:02	-		-	A2*05:65	-	-	A5*30:03:02	-	-	[A8*01;B*202g]
	A056.03	-	-		A1*056	A1*134		-	-	A3*13;A4*01;A4*03;A4*14	-	A5*30	-	-	-
	A056.03.01	59	5		A1*056:01	A1*134:01		-	-	[A3*13;A4*01;A4*03;A4*14g]	-	A5*30:07	-	-	-
	A056.03.02	129	1		A1*056:04	A1*134:01		-	-	-	A4*14:03	-	-	-	-
	A058.01	-	-		A1*058	-		-	A2*05	-	A4*14	A5*30	-	-	-
	A058.01.03	35	5		A1*058:01	-		-	[A2*05g3]	[A3*13;A4*01;A4*03;A4*14g]	-	-	-	-	-
	A060.01	-	-		A1*060	-		-	-	A3*13	-	A5*30	-	-	A8*01
	A060.01.03	130	5		A1*060:07	-		-	-	-	-	A5*30:08	-	-	[A8*01;B*202g]
	A060.02	-	-		A1*060	A1*059		-	-	-	-	-	-	-	-
	A060.02.01	8	26		A1*060:06:02	A1*059:02		-	-	-	-	-	-	-	-
	A062.01	-	-		A1*062	-		-	-	-	A4*01	-	-	-	-
	A062.01.01	116	1		A1*062:06	-		-	-	-	A4*01:04	-	-	-	-
	A063.01	-	-		A1*063	-		-	A2*05	-	A4*01;A4*14	-	-	-	-
	A063.01.02	56	5		A1*063:02	-		-	A2*05:11	-	A4*01:01	-	-	-	-
	A063.01.04	131	7		A1*063:03:02	-		-	A2*05:01	-	[A3*13;A4*01;A4*03;A4*14g]	-	-	-	-
	A066.01	-	-		A1*066	-		-	A2*05	-	A4*14	-	A6*01	-	A8*01
	A066.01.02	62	1		A1*066:03	-		-	[A2*05g1]	-	-	-	-	-	[A8*01;B*202g]
	A066.01.04	77	5		A1*066:05	-		-	A2*05:26	-	-	-	A6*01:01	-	-
	A066.01.05	12	10		A1*066:01	-		-	[A2*05g1]	-	[A4*14g2]	-	-	-	-
	A067.01	-	-		A1*067	-		-	A2*05	A3*13	A4*14	-	-	-	A8*01
	A067.01.01	67, 119	6		A1*067:01	-		-	A2*05:07	-	A4*14:01	-	-	-	[A8*01;B*202g]
	A067.01.02	40	3		A1*067:02	-		-	A2*05:07	A3*13:28	-	-	-	-	-
	A067.01.03	44, 60	5		A1*067:04	-		-	A2*05:07	-	A4*14:01	-	-	-	-
	A068.01	-	-		A1*068	-		A1*086	-	A3*13	-	-	-	-	-
	A068.01.01	37	7		A1*068:03	-		A1*086:04	-	A3*13:05	-	-	-	-	-
	A070.01	-	-		A1*070	-		-	-	A3*13;A4*01;A4*14a	-	-	-	-	-
	A070.01.01	30, 64, 65, 75	9		A1*070:01	-		-	-	[A3*13;A4*01;A4*14a]	-	-	-	-	-
	A076.01	-	-		A1*076	-		-	-	-	-	-	-	-	A8*01
	A076.01.01	11, 45	8		A1*076:03	-		-	-	-	-	-	-	-	[A8*01;B*202g]
	A077.01	-	-		A1*077	-		-	-	-	-	-	-	-	-
	A077.01.01	85	3		A1*077:01:02	-		-	-	-	-	-	-	-	-
	A079.01	-	-		A1*079	-		-	A2*05	-	-	-	A6*01	-	A8*01
	A079.01.01	15, 105	2		A1*079:02	-		-	[A2*05g3]	-	-	-	[A6*01g1]	-	[A8*01;B*202g]
	A080.01	-	-		A1*080	-		-	-	A3*13	-	-	-	-	-
	A080.01.01	92	1		A1*080:02	-		-	-	A3*13:28	-	-	-	-	-
	A088.01	-	-		A1*088	-		A1*086	A2*05	-	-	-	-	-	A8*01
	A088.01.01	43, 81, 104, 126	9		A1*088:01	-		A1*086:01:01	A2*05:04	-	-	-	-	-	[A8*01;B*202g]
	A088.01.02	22	11		A1*088:01	-		A1*086:01:01	A2*05:65	-	-	-	-	-	[A8*01;B*202g]
	A088.01.03	91	1		A1*088:02	-		A1*086:01:01	[A2*05g1]	-	-	-	-	-	-
	A089.01	-	-		A1*089	-		-	A2*05	-	A4*01;A4*14	-	A6*01	-	-
	A089.01.02	82	3		A1*089:09	-		-	-	-	A4*01:04	-	-	-	-
	A089.01.03	132	13		A1*089:01	-		-	-	-	A4*14:03	-	-	-	-
	A091.01	-	-		A1*091	-		A1*086	-	-	A4*14	-	-	-	-
	A091.01.01	27	3		A1*091:04	-		[A1*086g]	-	-	A4*14:03	-	-	-	-
	A092.01	-	-		A1*092	-		-	-	A3*13	-	A5*30	-	-	-
	A092.01.03	133	1		A1*092:02	-		-	-	-	-	[A5*30g2]	-	-	-
	A092.02	-	-		A1*092	A1*090		-	-	A3*13;A4*03	-	A5*30	-	-	-
	A092.02.02	78	5		A1*092:02	A1*090:05		-	-	A3*13:14N	-	-	-	-	-
	A097.01	-	-		A1*097	-		-	-	A3*13	A4*14	A5*30	-	-	A8*01
	A097.01.02	33	2		A1*097:01	-		-	-	-	-	A5*30:02	-	-	[A8*01;B*202g]
	A101.01	-	-		A1*101	-		-	A2*05	-	A4*01	-	-	-	-
	A101.01.01	4, 118	8		A1*101:01	-		-	[A2*05g1]	-	A4*01:13	-	-	-	-
	A101.02	-	-		A1*101	A1*060		-	A2*05	-	A4*01	-	-	-	-
	A101.02.01	16	4		A1*101:01	A1*060:06:02		-	[A2*05g1]	-	A4*01:13	-	-	-	-
	A103.01	-	-		A1*103	-		-	-	A3*13	-	-	-	-	A8*01
	A103.01.01	7	17		A1*103:01	-		-	-	A3*13:29	-	-	-	-	[A8*01;B*202g]
	A135.01	-	-		A1*135	-		-	-	-	-	-	-	-	-
	A135.01.01	76	3		A1*135:01	-		-	-	-	-	-	-	-	-
	ESM4
	Characterization of 100 extended major histocompatibility complex haplotypes in Indonesian cynomolgus macaques
	Immunogenetics
	Cecilia G. Shortreed1
	Roger W. Wiseman1, 2
	Julie A. Karl1
	Hailey E. Bussan1
	David A. Baker1
	Trent M. Prall1
	Amelia K. Haj1
	Gage K. Moreno1
	Maria Cecilia T. Penedo3
	David H. O’Connor1, 2
	(corresponding author: doconno@wisc.edu 608-890-0845)
	1Department of Pathology and Laboratory Medicine, University of Wisconsin-Madison, Madison, WI 53711, USA
	2Wisconsin National Primate Research Center, University of Wisconsin-Madison, Madison, WI 53715, USA
	3Veterinary Genetics Laboratory, University of California-Davis, Davis, CA 95616, USA
