## Supplemental Figure 5 for "Characterization of 100 extended major histocompatibility complex haplotypes in Indonesian cynomolgus macaques"

### Sheet: ESM 5
Supplemental Figure 5 Regional haplotype definitions for Mafa-B. In the leftmost column, green indicates direct observation of inheritance; gray indicates that no direct inheritance was observed. Gray italics indicate an inferred allele.
	Mafa-B Haplotype	MHC-MAFA-NIAID1- Haplotypes	Total # Observed		Diagnostic Major	Major 2	Major 3	Major 4	Major 5	Major 6	Major 7		Minor 1	Minor 2	Minor 3	Minor 4	Minor 5	Minor 6	Minor 7	Minor 8	Minor 9	Minor 10	Minor 11	Minor 12	Minor 13	Minor 14	Minor 15
	B002.01	-	-		B*002	-	-	-	-	-	-		B*045	B*046	B*051	B*060	B*072	B*114	B*162	-	-	-	-	-	-	-	I*01
	B002.01.02	19	13		B*002:05	-	-	-	-	-	-		-	[B*046:07N]	-	[B*060g2]	-	-	-	-	-	-	-	-	-	-	I*01:11:03
	B002.03	-	-		B*002	B*151	-	-	-	-	-		B*046	B*079	B*115	-	-	-	-	-	-	-	-	-	-	-	I*01
	B002.03.01	33	2		B*002:06	B*151:01	-	-	-	-	-		B*046:08:02	B*079:01:01	B*115:08	-	-	-	-	-	-	-	-	-	-	-	I*01:11:03
	B002.04	-	-		B*002	B*117	-	-	-	-	-		B*046	B*060	B*098	-	-	-	-	-	-	-	-	-	-	-	I*01
	B002.04.01	26	1		B*002:03	B*117:07	-	-	-	-	-		[B*046:07N]	[B*060g2]	[B*098g1]	-	-	-	-	-	-	-	-	-	-	-	I*01:11:03
	B004.01	-	-		B*004	-	-	-	-	-	-		B*011g	B*051	B*060	B*072	B*079	B*109	B*112	B*183	-	-	-	-	-	-	I*01;I*03
	B004.01.01	13, 15, 97	14		B*004:03:01	-	-	-	-	-	-		B*011:05:02	-	[B*060g2]	-	-	-	B*112:01	[B*183:02]	-	-	-	-	-	-	I*03:02
	B004.01.02	47, 52	11		B*004:03:01	-	-	-	-	-	-		B*011:05:02	-	-	-	B*079:02:02	-	-	[B*183:02]	-	-	-	-	-	-	I*01:38:02
	B004.01.03	16	4		B*004:03:02	-	-	-	-	-	-		B*011:01	[B*051:SP3330]	-	B*072:06	B*079:01:01	[B*109;B*165g]	-	-	-	-	-	-	-	-	I*01:38:02
	B004.02	-	-		B*004	B*044	B*076	-	-	-	-		B*115	-	-	-	-	-	-	-	-	-	-	-	-	-	I*01
	B004.02.01	59	5		B*004:01	B*044:03:01	B*076:01	-	-	-	-		B*115:07	-	-	-	-	-	-	-	-	-	-	-	-	-	I*01:26:02
	B004.03	-	-		B*004	B*044	B*154	B*155	-	-	-		B*051	B*079	B*088	-	-	-	-	-	-	-	-	-	-	-	I*01
	B004.03.01	9	13		B*004:02	B*044:01:02	B*154:01:02	B*155:01	-	-	-		[B*051g1]	B*079:01:01	B*088:03	-	-	-	-	-	-	-	-	-	-	-	I*01:45
	B008.02	-	-		B*008	B*195	-	-	-	-	-		B*051	B*063	B*079	B*097	B*098	B*109	-	-	-	-	-	-	-	-	I*01
	B008.02.01	2, 37	42		B*008:02	B*195:01	-	-	-	-	-		B*051:14	-	-	B*097:01	B*098:04	B*109:09	-	-	-	-	-	-	-	-	I*01:14:04
	B008.02.02	5	56		B*008:03	B*195:02	-	-	-	-	-		-	-	B*079:01:03	-	B*098:06:02	[B*109:09]	-	-	-	-	-	-	-	-	-
	B008.02.03	76	3		B*008:03	B*195:02	-	-	-	-	-		-	B*063:01	-	-	B*098:18	[B*109:09]	-	-	-	-	-	-	-	-	-
	B008.03	-	-		B*008	-	-	-	-	-	-		B*098	-	-	-	-	-	-	-	-	-	-	-	-	-	I*01
	B008.03.01	116	1		B*008:03	-	-	-	-	-	-		B*098:14	-	-	-	-	-	-	-	-	-	-	-	-	-	I*01:14:05
	B012.01	-	-		B*012	B*030	B*068	-	-	-	-		B*079	B*109	B*134	-	-	-	-	-	-	-	-	-	-	-	-
	B012.01.01	40, 57, 129	7		B*012:02	B*030:05:02	B*068:14	-	-	-	-		B*079:01:01	[B*109;B*165g]	B*134:06	-	-	-	-	-	-	-	-	-	-	-	-
	B013.08	-	-		B*013	B*156	-	-	-	-	-		B*054	B*060	B*098	-	-	-	-	-	-	-	-	-	-	-	I*01
	B013.08.01	25, 30, 45, 50, 83, 90, 134	35		B*013:01	B*156:01	-	-	-	-	-		[B*054:SP1841]	B*060:01:01	B*098:02	-	-	-	-	-	-	-	-	-	-	-	I*01:14:06
	B013.09	-	-		B*013	B*034	B*045		-	-	-		B*014	B*050	B*097	B*109	-	-	-	-	-	-	-	-	-	-	I*01
	B013.09.01	23	3		B*013:06	B*034:03	B*045:03	-	-	-	-		B*014:01	B*050:05	B*097:01	[B*109:06]	-	-	-	-	-	-	-	-	-	-	[I*01g1]
	B013.10	-	-		B*013	B*074	B*117	B*137	-	-	-		B*060	B*088	B*098	B*112	B*114	B*116	-	-	-	-	-	-	-	-	I*01
	B013.10.01	119	3		B*013:09	B*074:03	B*117:06	B*137:03	-	-	-		B*060:20:02	B*088:06	B*098:15	[B*112:01]	B*114:04	[B*116:01]	-	-	-	-	-	-	-	-	I*01:35:02
	B015.01	-	-		B*015	B*068	-	-	-	-	-		B*051	B*060	B*070	B*079	B*109	B*115	-	-	-	-	-	-	-	-	I*01
	B015.01.02	7	17		B*015:07	B*068:06:01	-	-	-	-	-		B*051:10	B*060:27	-	-	[B*109;B*165g]	-	-	-	-	-	-	-	-	-	I*01:37:02
	B015.05	-	-		B*015	B*030	B*034	B*045	-	-	-		B*035	B*079	B*109	B*162	-	-	-	-	-	-	-	-	-	-	I*01
	B015.05.01	8	26		B*015:02	B*030:02:02	B*034:03	B*045:03	-	-	-		B*035:02	B*079:01:01	[B*109;B*165g]	B*162:03	-	-	-	-	-	-	-	-	-	-	I*01:46
	B015.06	-	-		B*015	B*030	B*068	-	-	-	-		B*035	B*046	B*060	B*089	B*109	B*175	-	-	-	-	-	-	-	-	I*01
	B015.06.01	82	3		B*015:02	B*030:02:02	B*068:03	-	-	-	-		B*035:02	B*046:04	B*060:03:01	B*089:01:05	[B*109;B*165g]	[B*175g]	-	-	-	-	-	-	-	-	I*01:46
	B015.07	-	-		B*015	B*068	B*144	-	-	-	-		B*060	B*079	B*109	B*162	-	-	-	-	-	-	-	-	-	-	I*01
	B015.07.01	49, 111	4		B*015:10	B*068:13	B*144:06	-	-	-	-		[B*060g2]	[B*079;B*170g]	[B*109;B*165g]	B*162:02	-	-	-	-	-	-	-	-	-	-	I*01:47
	B016.01	-	-		B*016	B*117	B*144	-	-	-	-		B*054	B*060	B*067	B*098	B*109	B*134	B*152	-	-	-	-	-	-	-	I*01
	B016.01.02	4	6		B*016:01	B*117:04	B*144:06	-	-	-	-		[B*054g2]	-	B*067:02	[B*098g1]	[B*109:08]	B*134:03	[B*152g]	-	-	-	-	-	-	-	I*01:36
	B017.02	-	-		B*017	B*022	B*056	-	-	-	-		B*050	B*060	B*089	B*116:01	B*149	B*175	-	-	-	-	-	-	-	-	I*01
	B017.02.01	63	6		B*017:01	B*022:01:02	B*056:02:01	-	-	-	-		B*050:02:03	B*060:02	B*089:01:01	B*116:01	-	[B*175g]	-	-	-	-	-	-	-	-	I*01:14:01
	B017.02.02	51	1		B*017:03	B*022:01:02	B*056:02:01	-	-	-	-		B*050:02:01	[B*060g2]	B*089:01:05	-	B*149:02	[B*175g]	-	-	-	-	-	-	-	-	I*01:01:01
	B017.03	-	-		B*017	B*022	B*056	B*144	-	-	-		B*050	B*051	B*054	B*063	B*072	B*089	B*175	-	-	-	-	-	-	-	I*01
	B017.03.01	77	5		B*017:03	B*022:01:02	B*056:05:02	B*144:06	-	-	-		B*050:02:01	[B*051:SP3330]	[B*054g2]	[B*063:SP1873]	B*072:03	B*089:01:05	[B*175g]	-	-	-	-	-	-	-	I*01:01:01
	B018.02	-	-		B*018	B*081	B*144	-	-	-	-		B*046	B*051	B*072	-	-	-	-	-	-	-	-	-	-	-	I*01
	B018.02.01	1, 138	19		B*018:01:01	B*081:05:01	B*144:06	-	-	-	-		B*046:18	B*051:09	B*072:05:01	-	-	-	-	-	-	-	-	-	-	-	I*01:35:02
	B018.02.02	121	2		B*018:01:01	B*081:05:02	B*144:06	-	-	-	-		B*046:18	B*051:09	B*072:05:01	-	-	-	-	-	-	-	-	-	-	-	I*01:35:02
	B024.01	-	-		B*024	B*068	-	-	-	-	-		B*051	B*060	B*089	B*165	B*175	B*189	-	-	-	-	-	-	-	-	I*01
	B024.01.01	3	10		B*024:01	B*068:05	-	-	-	-	-		[B*051g2]	B*060:02	B*089:01:02	B*165:01	[B*175g]	B*189:01	-	-	-	-	-	-	-	-	I*01:42
	B028.01	-	-		B*028	B*021	B*068	B*124	-	-	-		B*051	B*054	B*060	B*070	B*061	B*078	B*082	B*089	B*098	B*105	B*114	B*115	-	-	I*01
	B028.01.04	117	9		B*028:04	B*021:06	B*068:02	B*124:01:01	-	-	-		-	-	[B*060g2]	[B*070g]	-	-	-	-	B*098:15	-	-	B*115:02	-	-	I*01:37:01
	B028.05	-	-		B*028	B*021	B*030	B*044	B*124	B*155	-		B*097	B*109	B*134	-	-	-	-	-	-	-	-	-	-	-	I*01
	B028.05.01	28	16		B*028:06	B*021:01	B*030:20:02	B*044:01:02	B*124:02	B*155:01	-		B*097:01	B*109:05	B*134:04	-	-	-	-	-	-	-	-	-	-	-	I*01:19
	B028.06	-	-		B*028	B*021	B*068	B*124	B*151	-	-		B*046	B*051	B*079	B*088	-	-	-	-	-	-	-	-	-	-	I*01
	B028.06.01	22	11		B*028:03	B*021:01	B*068:02	B*124:02	B*151:01	-	-		B*046:08:01	[B*051:SP5023]	B*079:01:01	-	-	-	-	-	-	-	-	-	-	-	I*01:19
	B028.06.02	107	2		B*028:06	B*021:01	B*068:02	B*124:02	B*151:01	-	-		B*046:08:01	-	-	-	-	-	-	-	-	-	-	-	-	-	I*01:48
	B028.06.03	11	7		B*028:03	B*021:01	B*068:02	B*124:02	B*151:01	-	-		B*046:08:01	[B*051g1]	B*079:01:01	B*088:03	-	-	-	-	-	-	-	-	-	-	I*01:19
	B028.07	-	-		B*028	B*021	B*030	B*041	B*083	B*117	B*151		B*046	B*051	B*063	B*070	B*098	-	-	-	-	-	-	-	-	-	I*01
	B028.07.01	48	17		B*028:06	B*021:01	B*030:04	B*041:04	B*083:02	B*117:05	B*151:03		[B*046:14]	[B*051:SP5023]	[B*063g]	B*070:01:01	[B*098g1]	-	-	-	-	-	-	-	-	-	I*01:19
	B045.01	-	-		B*045	B*036	B*037	-	-	-	-		B*046	B*050	B*051	B*060	B*063	B*070	B*072	B*098	B*149	B*167	B*175	-	-	-	I*01
	B045.01.03	115	2		B*045:01:01	B*036:01:02	B*037:01	-	-	-	-		-	B*050:04	[B*051g2]	B*060:01:01	-	-	-	B*098:13	B*149:01	[B*167:01N]	[B*175g]	-	-	-	I*01:14:10
	B045.02	-	-		B*045	B*023	B*036	-	-	-	-		B*046	B*050	B*051	B*060	B*067	B*070	B*072	B*089	B*109	B*115	B*175	-	-	-	I*01
	B045.02.01	24	4		B*045:06	B*023:01	B*036:03	-	-	-	-		B*046:11	B*050:10	B*051:07	B*060:11	B*067:03	-	-	-	-	-	-	-	-	-	I*01:23
	B045.02.02	6	17		B*045:09	B*023:01	B*036:03	-	-	-	-		B*046:11	B*050:10	B*051:07	B*060:15	B*067:03	-	B*072:06	-	[B*109:08]	-	-	-	-	-	I*01:14:03
	B045.02.03	126	1		B*045:09	B*023:01	B*036:03	-	-	-	-		B*046:11	B*050:10	-	B*060:20:02	B*067:03	-	-	-	-	-	-	-	-	-	-
	B047.01	-	-		B*047	B*044	-	-	-	-	-		B*046	B*051	B*060	B*070	B*098	B*105	B*114	B*162	-	-	-	-	-	-	I*01
	B047.01.02	20, 79	9		B*047:01	B*044:06	-	-	-	-	-		B*046:10:02	B*051:15	-	[B*070g]	[B*098g3]	-	-	B*162:01	-	-	-	-	-	-	I*01:11:02
	B048.02	-	-		B*048	B*041	-	-	-	-	-		B*072	B*170	-	-	-	-	-	-	-	-	-	-	-	-	-
	B048.02.01	67	3		B*048:02:02	B*041:02	-	-	-	-	-		B*072:05:02	B*170:01	-	-	-	-	-	-	-	-	-	-	-	-	-
	B052.01		-		B*052	B*058	-	-	-	-	-		B*063	B*072	B*097	B*162	-	-	-	-	-	-	-	-	-	-	I*01
	B052.01.01	39	1		B*052:02	B*058:02	-	-	-	-	-		[B*063g]	B*072:05:01	B*097:01	B*162:01	-	-	-	-	-	-	-	-	-	-	I*01:11:02
	B052.02	-	-		B*052	B*055	B*058	-	-	-	-		B*060	B*097	B*115	-	-	-	-	-	-	-	-	-	-	-	I*01
	B052.02.01	36	11		B*052:01	B*055:01	B*058:02	-	-	-	-		-	B*097:02	B*115:05:01	-	-	-	-	-	-	-	-	-	-	-	I*01:43:01
	B052.02.02	135	2		B*052:03	B*055:01	B*058:02	-	-	-	-		B*060:28	-	B*115:05:01	-	-	-	-	-	-	-	-	-	-	-	I*01:43:01
	B056.04	-	-		B*056	-	-	-	-	-	-		B*011	B*079	B*115	-	-	-	-	-	-	-	-	-	-	-	I*01
	B056.04.01	132	13		B*056:05:02	-	-	-	-	-	-		B*011:06	B*079:07	[B*115:03]	-	-	-	-	-	-	-	-	-	-	-	I*01:14:05
	B056.04.02	58, 78	12		B*056:05:02	-	-	-	-	-	-		B*011:06	B*079:02:04	[B*115:03]	-	-	-	-	-	-	-	-	-	-	-	I*01:14:05
	B056.06	-	-		B*056	B*022	-	-	-	-	-		B*060	-	B*089	-	B*162	-	B*175	-	-	-	-	-	-	-	I*01
	B056.06.01	75	1		B*056:02:01	B*022:01:02	-	-	-	-	-		B*060:20:02	-	-	-	[B*162:01]	-	-	-	-	-	-	-	-	-	I*01:23
	B056.06.02	102	2		B*056:02:01	B*022:01:02	-	-	-	-	-		B*060:20:02	-	-	-	B*162:01	-	-	-	-	-	-	-	-	-	I*01:01:01
	B056.06.03	34, 128	4		B*056:02:01	B*022:01:02	-	-	-	-	-		[B*060g2]	-	B*089:01:01	-	[B*162:01]	-	[B*175g]	-	-	-	-	-	-	-	I*01:01:01
	B056.07	-	-		B*056	B*030	B*151	-	-	-	-		B*011	B*079	B*134	-	-	-	-	-	-	-	-	-	-	-	I*01
	B056.07.01	81	2		B*056:05:02	B*030:20:02	B*151:01	-	-	-	-		B*011:06	B*079:01:01	B*134:04	-	-	-	-	-	-	-	-	-	-	-	I*01:14:05
	B069.07	-	-		B*069	B*044	-	-	-	-	-		B*100	B*115	-	-	-	-	-	-	-	-	-	-	-	-	I*01
	B069.07.01	31	7		B*069:08	B*044:11	-	-	-	-	-		[B*100:n01]	B*115:04:02	-	-	-	-	-	-	-	-	-	-	-	-	I*01:41
	B069.08	-	-		B*069	B*031	B*081	B*090	B*137	-	-		B*050	B*072	B*088	-	-	-	-	-	-	-	-	-	-	-	I*01
	B069.08.01	127	1		B*069:02	B*031:03	B*081:05:01	B*090:02	B*137:01:03	-	-		B*050:01:02	B*072:05:01	B*088:03	-	-	-	-	-	-	-	-	-	-	-	I*01:39
	B075.01	-	-		B*075	-	-	-	-	-	-		B*011	B*070	B*079	B*098	B*165	-	-	-	-	-	-	-	-	-	I*01
	B075.01.01	56	5		B*075:01	-	-	-	-	-	-		B*011:01	B*070:02:01	B*079:01:01	B*098:05	B*165:01	-	-	-	-	-	-	-	-	-	I*01:10:01
	B076.01	-	-		B*076	B*044	-	-	-	-	-		B*079	B*098	-	-	-	-	-	-	-	-	-	-	-	-	I*01
	B076.01.01	105	1		B*076:02	B*044:03:02	-	-	-	-	-		B*079:01:01	B*098:06:02	-	-	-	-	-	-	-	-	-	-	-	-	I*01:26:02
	B076.01.02	136	1		B*076:02	B*044:10	-	-	-	-	-		-	[B*098;B*176g]	-	-	-	-	-	-	-	-	-	-	-	-	I*01:26:02
	B076.02	-	-		B*076	B*068	-	-	-	-	-		B*060	B*089	B*098	B*175	-	-	-	-	-	-	-	-	-	-	I*01
	B076.02.01	18	10		B*076:03	B*068:05	-	-	-	-	-		B*060:02	B*089:01:02	B*098:09	[B*175g]	-	-	-	-	-	-	-	-	-	-	I*01:14:05
	B083.02	-	-		B*083	B*030	B*041	-	-	-	-		B*035	B*070	B*079	-	-	-	-	-	-	-	-	-	-	-	I*01
	B083.02.02	29, 35, 92	9		B*083:03	B*030:04	B*041:02	-					-	B*070:01:01	B*079:01:01	-	-	-	-	-	-	-	-	-	-	-	I*01:14:09
	B083.05	-	-		B*083	B*081	B*101	-	-	-	-		B*060	B*072	B*162	-	-	-	-	-	-	-	-	-	-	-	I*01
	B083.05.01	12	10		B*083:01	B*081:02	B*101:03	-	-	-	-		B*060:10	[B*072g3]	-	-	-	-	-	-	-	-	-	-	-	-	I*01:14:05
	B083.05.02	137	1		B*083:01	B*081:02	B*101:07	-	-	-	-		-	[B*072g3]	[B*162:01]	-	-	-	-	-	-	-	-	-	-	-	[I*01g1]
	B090.01	-	-		B*090	B*033	-	-	-	-	-		B*046	B*060	B*115	B*180	-	-	-	-	-	-	-	-	-	-	I*01
	B090.01.01	32, 68	6		B*090:01	B*033:04	-	-	-	-	-		B*046:17	B*060:26	[B*115g2]	[B*180:02]	-	-	-	-	-	-	-	-	-	-	I*01:43:02
	B090.02	-	-		B*090	B*007	-	-	-	-	-		B*035	B*057	B*060	B*072	B*079	B*092	B*174	-	-	-	-	-	-	-	I*01
	B090.02.01	98	2		B*090:01	B*007:01:02	-	-	-	-	-		-	[B*057g]	B*060:20:02	B*072:11	-	B*092:03	B*174:01N	-	-	-	-	-	-	-	I*01:35:02
	B090.02.02	44, 60	2		B*090:01	B*007:01:02	-	-	-	-	-		[B*035g]	-	-	-	[B*079;B*170g]	-	B*174:01N	-	-	-	-	-	-	-	I*01:43:02
	B090.03	-	-		B*090	B*137	B*146	-	-	-	-		B*011	B*046	B*049	B*051	B*054	B*063	B*109	B*115	-	-	-	-	-	-	I*03
	B090.03.01	72	5		B*090:02	B*137:01:03	B*146:01:02	-	-	-	-		B*011:05:02	[B*046g1]	[B*049:SP5374]	B*051:09	[B*054g2]	B*063:03	[B*109:06]	B*115:08	-	-	-	-	-	-	I*03:03
	B099.01	-	-		B*099	-	-	-	-	-	-		B*060	B*100	B*115	-	-	-	-	-	-	-	-	-	-	-	I*01
	B099.01.01	87	4		B*099:02	-	-	-	-	-	-		B*060:09:01	B*100:01:01	B*115:04:01	-	-	-	-	-	-	-	-	-	-	-	I*01:38:01
	B101.02	-	-		B*101	B*022	-	-	-	-	-		B*035	B*060	B*089	B*162	B*175	-	-	-	-	-	-	-	-	-	I*01
	B101.02.01	130	5		B*101:06	B*022:01:02	-	-	-	-	-		[B*035g]	B*060:02	B*089:01:01	B*162:01	[B*175g]	-	-	-	-	-	-	-	-	-	I*01:n375
	B101.03	-	-		B*101	B*038	-	-	-	-	-		B*049	B*060	B*070	B*082	B*115	-	-	-	-	-	-	-	-	-	I*01
	B101.03.01	65, 85	5		B*101:01:01	B*038:02	-	-	-	-	-		-	B*060:29	B*070:01:01	-	[B*115:03]	-	-	-	-	-	-	-	-	-	I*01:n349
	B101.03.02	109	2		B*101:01:01	B*038:02	-	-	-	-	-		[B*049:SP5374]	-	-	[B*082g1]	[B*115:03]	-	-	-	-	-	-	-	-	-	I*01:n433
	B101.04	-	-		B*101	B*153	-	-	-	-	-		B*046	-	-	-	-	-	-	-	-	-	-	-	-	-	I*01
	B101.04.01	118, 133	3		B*101:05	B*153:03	-	-	-	-	-		B*046:10:02	-	-	-	-	-	-	-	-	-	-	-	-	-	[I*01g1]
	B104.01	-	-		B*104	B*064	B*144	-	-	-	-		B*046	B*057	B*060	B*131	B*134	B*152	-	-	-	-	-	-	-	-	-
	B104.01.02	131	7		B*104:01:02	B*064:01	B*144:02	-	-	-	-		B*046:01:01	[B*057g]	[B*060g2]	B*131:02:01	B*134:02	[B*152g]	-	-	-	-	-	B*134:02	[B*152g]	-	-
	B104.02	-	-		B*104	B*144	-	-	-	-	-		B*046	B*050	B*057	B*063	B*070	B*079	B*082	B*097	B*098	B*112	B*114	B*115	B*131	B*186	I*01
	B104.02.04	86	3		B*104:03	B*144:02	-	-	-	-	-		B*046:01:02	-	[B*057g]	-	B*070:05	B*079:01:01	-	-	-	-	B*114:02	B*115:04:02	B*131:03	[B*186:01]	I*01:14:09
	B147.02	-	-		B*147	B*044	-	-	-	-	-		B*079	B*127	B*149	B*162	-	-	-	-	-	-	-	-	-	-	I*01
	B147.02.01	27	3		B*147:03	B*044:08	-	-	-	-	-		B*079:01:01	[B*127:n01]	B*149:02	B*162:03	-	-	-	-	-	-	-	-	-	-	I*01:24
	B147.03	-	-		B*147	B*027	B*030	-	-	-	-		B*060	B*070	B*115	B*196	-	-	-	-	-	-	-	-	-	-	I*01
	B147.03.01	10	18		B*147:04	B*027:03:01	B*030:01:04	-	-	-	-		B*060:02	B*070:01:01	B*115:04:03	B*196:01	-	-	-	-	-	-	-	-	-	-	I*01:14:10
	B147.04	-	-		B*147	B*027	B*030	B*045	-	-	-		B*070	B*079	B*089	B*115	B*175	-	-	-	-	-	-	-	-	-	I*01
	B147.04.01	60	3		B*147:04	B*027:03:01	B*030:01:03	[B*045:SP5687]	-	-	-		[B*070g]	[B*079;B*170g]	B*089:01:02	B*115:08	[B*175g]	-	-	-	-	-	-	-	-	-	I*01:14:10
	B147.04.02	61	5		B*147:04	B*027:03:01	B*030:01:03	[B*045:SP5687]	-	-	-		B*070:01:01	B*079:02:02	B*089:01:04	B*115:08	[B*175g]	-	-	-	-	-	-	-	-	-	I*01:14:10
	B151.02	-	-		B*151	B*007	B*030	B*121	-	-	-		B*046	B*050	B*060	B*109	B*134	B*143	B*174	-	-	-	-	-	-	-	I*01
	B151.02.01	91	1		B*151:02:02	B*007:01:03	B*030:20:02	B*121:02	-	-	-		B*046:09	B*050:09	[B*060g2]	[B*109;B*165g]	B*134:04	B*143:01	[B*174g]	-	-	-	-	-	-	-	I*01:40
	B181.02	-	-		B*181	B*065	B*090	-	-	-	-		B*051	B*062	B*089	B*112	B*142	-	-	-	-	-	-	-	-	-	I*01
	B181.02.01	64	2		B*181:02	B*065:05	[B*090:SP5393]	-	-	-	-		B*051:02	B*062:01N	B*089:01:01	[B*112:01]	B*142:02	-	-	-	-	-	-	-	-	-	I*01:11:02
	B184.01	-	-		B*184	B*030	B*038	-	-	-	-		B*060	B*070	B*079	B*097	B*098	B*109	B*162	-	-	-	-	-	-	-	I*01
	B184.01.02	104	2		B*184:01:01	B*030:07:01	B*038:01:01	-	-	-	-		B*060:25	-	-	B*097:01	B*098:17:02	[B*109;B*165g]	-	-	-	-	-	-	-	-	I*01:18:01
	B184.01.03	43	4		B*184:01:01	B*030:07:02	B*038:01:01	-	-	-	-		B*060:25	-	-	B*097:01	B*098:17:02	[B*109;B*165g]	-	-	-	-	-	-	-	-	I*01:18:01
	B194.01	-	-		B*194	B*153	-	-	-	-	-		B*032	B*060	-	-	-	-	-	-	-	-	-	-	-	-	I*01
	B194.01.01	53	5		B*194:02	B*153:01 (03)	-	-	-	-	-		B*032:04	[B*060g2]	-	-	-	-	-	-	-	-	-	-	-	-	I*01:41
	B203.01	-	-		B*203	-	-	-	-	-	-		B*060	-	-	-	-	-	-	-	-	-	-	-	-	-	I*01
	B203.01.01	62	1		B*203:02	-	-	-	-	-	-		B*060:03:01	-	-	-	-	-	-	-	-	-	-	-	-	-	I*01:23
	ESM5
	Characterization of 100 extended major histocompatibility complex haplotypes in Indonesian cynomolgus macaques
	Immunogenetics
	Cecilia G. Shortreed1
	Roger W. Wiseman1, 2
	Julie A. Karl1
	Hailey E. Bussan1
	David A. Baker1
	Trent M. Prall1
	Amelia K. Haj1
	Gage K. Moreno1
	Maria Cecilia T. Penedo3
	David H. O’Connor1, 2
	(corresponding author: doconno@wisc.edu 608-890-0845)
	1Department of Pathology and Laboratory Medicine, University of Wisconsin-Madison, Madison, WI 53711, USA
	2Wisconsin National Primate Research Center, University of Wisconsin-Madison, Madison, WI 53715, USA
	3Veterinary Genetics Laboratory, University of California-Davis, Davis, CA 95616, USA
