## Supplemental Figure 6 for "Characterization of 100 extended major histocompatibility complex haplotypes in Indonesian cynomolgus macaques"

### Sheet: ESM 6
Supplemental Figure 6 Regional haplotype definitions for Mafa-DRB.
Mafa-DRB Haplotype	NIAID STR Haplotypes	# Obs (PacBio)	Diagnostic Allele	Allele 2	Allele 3	Allele 4
DR103.01	-		DRB1*03:10	DRB1*03g5
DR103.01.02	1, 116	5	DRB1*03:10	---
DR103.02	-		DRB1*03g2	DRB1*10:11	DRB*W001:03
DR103.03.02	8, 109	3	DRB1*03:06:01	DRB1*10:11	DRB*W001:03
DR103.05	-		DRB1*03:07	DRB*W001g2	DRB*W002:06
DR103.05.01	19, 63, 121	4	---	DRB*W001:02	DRB*W002:06
DR103.06	-		DRB1*03g1 | DRB1*03g2	DRB*W001g1	DRB*W003:02
DR103.06.01	3, 10, 13, 24, 57, 64, 91, 130	13	DRB1*03:03	DRB*W001:01	DRB*W003:02
DR103.12	-		DRB1*03:23	DRB*W002:01	DRB*W006g1
DR103.12.01	6, 134	5	DRB1*03:23	DRB*W002:01	DRB*W006:14
DR103.18	-		DRB1*03:10	DRB3*04:02:01est
DR103.18.01	28	8	DRB1*03:10	---
DR103.19	-		DRB1*03g5 | DRB1*03g6	DRB*W031:01
DR103.19.01	44, 53, 90	3	---	DRB*W031:01
DR103.20	-		DRB1*03:23	DRB*W003:02
DR103.20.01	7, 133	2	DRB1*03:07	DRB*W003:02
DR103.21	105	1*	DRB1*03:26	DRB*W069:01
DR104.05	-		DRB1*04:01est	DRB1*04:02:01	DRB5*03:01:03
DR104.05.02	77	1	DRB1*04:02:01	DRB1*04:09	---
DR104.06	-		---	DRB1*04:15	DRB*W002:07	---
DR104.06.03	2, 67	5	DRB1*04:09	DRB1*04:15:03	DRB*W002:07	DRB*W002:03
DR104.08	-		DRB1*04:02:02	DRB*W004g2
DR104.08.02	29, 128	2	DRB1*04:02:02	DRB*W004:01
DR104.10	-		DRB1*04:14:01	DRB*W007g
DR104.10.04	20	1	DRB1*04:14:01	DRB*W007:07
DR104.12	-		DRB1*04:01est	DRB4*01:02	DRB5*03g1
DR104.12.01	45, 115	2	DRB4*01:02	DRB1*04:01SV	---
DR104.13	-		DRB1_04_nov_07	DRB*W021:04	---
DR104.13.01	117	1	DRB1*04:09	DRB*W021:04:02	DRB*W007:03
DR107.02	-		DRB1*07:02:02	DRB*W02:04est
DR107.02.01	11, 39	2	DRB1*07:02:02	DRB*W002:04:02
DR107.03	-		DRB1*07:03est	DRB3*04g2	---	DRB5*03:10
DR107.03.01	16, 40, 92	3	---	DRB3*04:02:01	DRB3*04:07	---
DR107.04	-		DRB1*07:02:02	DRB4*01:08	DRB*W026:02:01
DR107.04.01	78, 119	3	DRB1*07:02:02	DRB4*01:08	DRB*W026:02:01
DR107.04.02	62	1	DRB1*07:05	DRB4*01:08	DRB*W026:02:01
DR110.01	-		DRB1*10:01	DRB*W004g3
DR110.01.02	49	1	DRB1*10:01	DRB*W004:07
DR110.03	-		DRB1*10:11	DRB*W001:03	DRB*W003:06
DR110.03.01	23	1	DRB1*10:11	DRB*W001:03	DRB*W003:06
DR110.04	-		DRB1*10:02	DRB*W049g
DR110.04.01	56, 65, 132	7	DRB1*10:02	DRB*W049:01
DR304.08	-		DRB3*04:02:01est	DRB*W031:02
DR304.08.01	135	1	---	DRB*W031:03
DR304.09	-		DRB3*04:06	DRB*W027:06	---
DR304.09.01	81, 136	2	DRB3*04:06	DRB*W0027:06	DRB*W005:04
DR304.10	-		DRB3*04:04	DRB3*04:12
DR304.10.01	107	1	DRB3*04:04	DRB3*04:12
DR401.02	-		DRB4*01:10	DRB*W001:05	---
DR401.02.01	25	2	DRB4*01:10	DRB*W001:05	DRB*W0111:01
DR401.03	62	1*	DRB4*01:08	DRB*W026:02:01
DR503.01	-		DRB5*03:05	DRB*W053:01
DR503.01.01	79, 111	2	---	DRB*W053:01
DRW01.02	-		DRB*W001g2	DRB*W003:05	DRB*W003g | DRB*W003:19
DRW01.02.03	15, 36, 47, 60, 97, 129	9	DRB*W001:11	DRB*W003:04:01	DRB*W003:05
DRW01.03	-		DRB*W001:09	DRB*W003:06	DRB*W026:02:01
DRW01.03.01	51	1	DRB*W001:09	DRB*W003:06	DRB*W026:02:01
DRW01.04	-		DRB*W001g1	DRB*W003:06 | DRB*W003:11	DRB*W026:02:01
DRW01.04.01	35, 43, 75, 76, 102, 126	7	DRB*W001:07	DRB*W003:06	DRB*W026:02:01
DRW01.04.02	83	1	DRB*W001:07	DRB*W003:11	DRB*W026:02:01
DRW01.05	-		DRB1*03:18est	DRB*W001g3	DRB*W002:02
DRW01.05.01	85	1	---	DRB*W001:04	DRB*W002:02
DRW01.06	-		DRB*W001:19	DRB*W002:06:02
DRW01.06.01	127	1	DRB*W001:19	DRB*W002:06:02
DRW03.01	-		DRB*W003:03:01	DRB*W007g | DRB*W007:03
DRW03.01.02	48, 87, 131	9	DRB*W003:03:01	DRB*W007:02
DRW03.01.03	27	1	DRB*W003:03:01	DRB*W007:03
DRW04.01	-		DRB*W004g2 | DRB*W004g3	DRB*W025:03
DRW04.01.01	4, 18, 31, 34, 58, 59, 86, 104	10	DRB*W004:07	DRB*W025:03
DRW04.02	-		DRB*W004g3 | DRB*W004g4	DRB*W025:04
DRW04.02.01	22	2	---	DRB*W025:04
DRW04.03	-		DRB*W004:06	DRB*W031:01
DRW04.03.01	12	1	DRB*W004:13	DRB*W031:01
DRW05.01	-		DRB*W005g | DRB*W005:01	DRB*W021g1 | DRB*W021:01
DRW05.01.01	37	3	DRB*W005:01	DRB*W021:01
DRW07.01	-		DRB*W007:08	DRB*W068:02
DRW07.01.01	98	1	DRB*W007:08	DRB*W068:02
DRW20.04	-		DRB*W020:01:01	DRB*W066:01
DRW20.04.02	61	1	DRB*W020:01:01	DRB*W066:01
DRW21.01	-		DRB*W021g1 | DRB*W021:01	DRB*W027:01
DRW21.01.01	9, 26, 33, 82, 118	6	DRB*W021:01	DRB*W027:01:02
DRW21.02	-		DRB*W021g2 | DRB*W021:04	DRB*W080:01
DRW21.02.01	30, 32, 52, 68, 137	5	DRB*W021:04	DRB*W080:01
DRW33.01	-		DRB*W033g	DRB*W036:02:01
DRW33.01:01	5, 50, 72	10	DRB*W033:04	---
* Indicates results that were identified via Illumina MiSeq genotyping.
ESM6
Characterization of 100 extended major histocompatibility complex haplotypes in Indonesian cynomolgus macaques
Immunogenetics
Cecilia G. Shortreed1
Roger W. Wiseman1, 2
Julie A. Karl1
Hailey E. Bussan1
David A. Baker1
Trent M. Prall1
Amelia K. Haj1
Gage K. Moreno1
Maria Cecilia T. Penedo3
David H. O’Connor1, 2
(corresponding author: doconno@wisc.edu 608-890-0845)
1Department of Pathology and Laboratory Medicine, University of Wisconsin-Madison, Madison, WI 53711, USA
2Wisconsin National Primate Research Center, University of Wisconsin-Madison, Madison, WI 53715, USA
3Veterinary Genetics Laboratory, University of California-Davis, Davis, CA 95616, USA
